# A singular lipid composition supports the progression of plant autophagy

**DOI:** 10.1101/2025.08.25.671700

**Authors:** Josselin Lupette, Thibault Kosuth, Clément Chambaud, Matthieu Buridan, Julie Castets, Valérie Wattelet-Boyer, Inés Toboso Moreno, Céline Yatim, Franziska Dittrich-Domergue, Valérie Gros, Juliette Jouhet, Stéphane Claverol, Su Melser, Manon Genva, Cécile Mirande-Bret, Laetitia Fouillen, Jean-Jacques Bessoule, Frédéric Domergue, Amélie Bernard

## Abstract

Autophagy is an intracellular degradation and recycling pathway essential for cell quality control and plant tolerance to stress. The formation and maturation of autophagosomes, the cargo-packing vesicles, rely on extensive membrane remodeling, yet little is known about the nature, dynamics and functions of lipids in these events. Here, we established a method combing cell fractionation and immuno-isolation in native conditions to purify autophagic membranes from *Arabidopsis thaliana*. By integrating proteomic and lipidomic analyses, we defined their molecular footprint which, coupled to colocalization analyses, revealed potent actors involved in lipid metabolism, membrane trafficking and membrane remodeling, supporting a close interplay between lipid homeostasis and autophagosome biology. Characterization of the phagophore lipid composition showed low sterol and sphingolipid content, a predominance of glycerophospholipids, including phosphoinositides, and a particular enrichment in phosphatidylcholine and phosphatidylglycerol. Comparisons with other plant endomembranes and autophagic compartments from other organisms revealed the singularity of this lipid signature and notably identified phosphatidylglycerol as a plant-specific component of autophagic membranes. Analyses of inducible phosphatidylglycerol-deficient plants showed defects in autophagy activity thereby supporting the functional relevance of the phagophore lipid composition, particularly that of phosphatidylglycerol homeostasis. Together, our findings place lipids as fundamental components of the autophagy molecular landscape and provide a framework to further investigate their contribution to autophagosome biology and functions in plant acclimation to environmental changes.

**Significance Statement:** Autophagy is catabolic pathway critical for eukaryotic life and essential for plant acclimation to stress. It hinges on the remarkable plasticity of a specialized membrane, the phagophore, to orchestrate and support intense membrane remodeling events towards the formation of the autophagic vesicle containing cargo. To resolve their elusive molecular bases, we need to integrate inputs from both components of biological membranes: proteins and lipids, yet information regarding lipids is still very limited. Here, we isolated plant phagophores, established their protein and lipid molecular footprint, revealed its singularity and showed its physiological and functional relevance for autophagy activity. Our work highlights lipids as key regulators of plant autophagy and opens new doors for investigating how membrane dynamics shape cellular stress responses.
