## Supplementary material for "A singular lipid composition supports the progression of plant autophagy": Dataset S3

### Sheet: ATG8A U ATG18A - 233 proteins 
Accession	Description	Symbol	YFP-ATG18A		GFP-ATG8A		Comparison with Zhao et al., 2022
			log2(IP+/MF)	-LOG10(pvalue)	log2(IP+/MF)	-LOG10(pvalue)	1-ATG8E enriched	2-P4 enriched	3-protease sensitive	1-ATG8E enriched 2-P4 enriched 3-protease sensitive
Autophagy (GO:0006914) - 2 proteins												Transient expression of candidate-GFP in tobacco leaves
AT4G21980.2	Ubiquitin-like superfamily protein	ATG8A	0.68983	1.64234	3.62446	2.93834						Detected in Zhao et al. and the present study
AT4G04620.2	Ubiquitin-like superfamily protein	ATG8B	17.1809	1.3581	22.3672	4.02755
Vesicle-mediated transport (GO:0016192) - 28 proteins
AT4G02030.2	Vps51/Vps67 family (components of vesicular transport) protein	VPS51	1.69831	2.35562	1.99328	2.78707
AT1G71270.1	Vps52 / Sac2 family	VPS52	0.906997	1.87274	1.60687	2.32534
AT3G13670.1	PHOTOREGULATORY PROTEIN KINASE 1	PPK1	4.42072	1.878	18.0307	2.25129
AT5G50380.1	exocyst subunit exo70 family protein F1	EXO70F1	1.81341	2.77003	19.8008	2.23148
AT2G37550.2	ARF-GAP domain 7	AGD7	1.77543	1.59359	1.96322	2.9579
AT1G01960.1	SEC7-like guanine nucleotide exchange family protein	BIG3	1.53819	2.41336	1.81647	3.57759
AT1G67930.1	Golgi transport complex protein-like protein	COG5	0.904019	1.62316	0.716174	1.90179
AT1G76850.1	exocyst complex component sec5	SEC5A	1.32292	2.23907	4.07689	2.7758
AT5G12370.1	exocyst complex component sec10	SEC10a	0.687791	1.63909	1.84204	3.25923
AT3G01340.1	Transducin/WD40 repeat-like superfamily protein	SEC13A	1.42432	1.75765	2.12592	3.7534
AT2G30050.1	transducin family protein / WD-40 repeat family protein	SEC13B	1.22253	1.38925	1.4105	2.53281
AT3G63460.1	transducin family protein / WD-40 repeat family protein	SEC31B	1.43046	2.02761	21.673	6.08419
AT5G13530.1	protein kinases 3Bubiquitin-protein ligase	KEG	1.32993	1.33698	1.23686	1.53777
AT5G41950.1	Tetratricopeptide repeat (TPR)-like superfamily protein	HLB1	1.13738	1.46718	0.926953	3.02365
AT1G79990.1	coatomer subunit beta-2	COB21	1.12502	1.74887	3.55873	2.06926
AT3G15980.2	Coatomer 2C beta' subunit	COB23	1.08091	1.58962	4.37019	1.78881
AT1G30630.1	Coatomer epsilon-1 subunit	COPE1	1.16786	1.83995	3.35023	2.23934
AT4G08520.1	SNARE-like superfamily protein	COPZ3	1.04563	2.18004	2.00475	1.75364
AT5G09810.1	actin 7	ACT7	1.0981	2.01567	0.783232	1.55895
AT5G05010.2	clathrin adaptor complexes medium subunit family protein		0.867791	1.30766	3.00258	1.65839
AT4G24550.2	Clathrin adaptor complexes medium subunit family protein	AP4M	1.10504	1.57257	1.66679	1.84644
AT1G60070.2	Adaptor protein complex AP-1-2C gamma subunit	AP1G2	1.06268	1.91174	1.98784	3.39399
AT1G02130.1	RAS 5	RABD2A	0.672714	2.0342	1.12605	1.95244
AT5G06140.1	sorting nexin 1	SNX1	0.752859	1.49745	0.768256	1.89565
AT2G14720.2	vacuolar sorting receptor 4	VSR4	0.84585	2.93878	0.770677	3.49136
AT4G20110.1	VACUOLAR SORTING RECEPTOR 7	VSR7	1.29619	2.57616	0.737164	2.79459
AT3G47700.1	RINT-1 / TIP-1 family	MAG2	0.910852	1.59685	4.27596	2.86619
AT5G24350.2	neuroblastoma-amplified sequence protein	MIP2	0.66645	1.31963	3.21509	3.24212
Lipid Metabolic Process (GO:0006629) - 10 proteins
AT5G46290.1	3-ketoacyl-acyl carrier protein synthase I	KAS1	1.32146	1.81533	0.841834	1.51066
AT1G74960.1	fatty acid biosynthesis 1	KAS2	1.64284	1.35947	1.56587	2.0825
AT1G62640.1	3-ketoacyl-acyl carrier protein synthase III	KAS3	1.15231	1.45298	1.01716	1.55012
AT1G43800.1	Plant stearoyl-acyl-carrier-protein desaturase family protein	S-ACP-DES6	0.826406	2.24311	2.92339	2.31584
AT1G65580.1	Endonuclease/exonuclease/phosphatase family protein	IP5P15 / FRA3	3.81189	2.23154	1.8657	2.70852
AT1G61850.2	phospholipase A I-like protein	PLAI	1.08352	1.52216	1.78651	4.29419
AT1G43710.1	Pyridoxal phosphate (PLP)-dependent transferases superfamily protein	SDC	1.47907	2.19692	1.27441	2.10037
AT3G06810.1	acyl-CoA dehydrogenase-like protein	IBR3	2.21716	1.49549	19.6111	1.97213
AT3G48530.1	SNF1-related protein kinase regulatory subunit gamma 1	KING1	0.854892	1.86735	1.89671	2.99306
AT4G16360.1	SNF1-related protein kinase regulatory subunit beta-2	KINB2	1.27251	1.82966	22.6368	2.1775
Others Functions - 193 proteins
AT1G79050.1	recA DNA recombination family protein	RECA	18.6969	2.66124	20.7534	5.57853
AT1G80270.2	PENTATRICOPEPTIDE REPEAT 596	PPR596	18.1503	2.11673	1.21787	2.09635
AT4G09080.2	Outer membrane OMP85 family protein	TOC75-IV	18.1011	2.09762	21.5859	6.28928
AT3G51620.2	PAP/OAS1 substrate-binding domain superfamily	NTP6	18.0876	3.35071	18.9638	2.85825
AT4G18520.1	Pentatricopeptide repeat (PPR) superfamily protein	PCMP-A2	17.9971	1.75603	18.4042	2.78077
AT1G56430.1	nicotianamine synthase 4	NAS4	17.884	2.7863	1.2641	2.03279
AT2G15820.1	endonuclease	OTP51	17.4618	3.6911	4.08066	2.73718
AT4G15840.1	BTB/POZ domain-containing protein		17.3163	2.89766	23.2342	3.96257
AT3G49240.1	Pentatricopeptide repeat (PPR) superfamily protein	EMB1796	17.3107	2.12866	2.82163	3.06862
AT2G39800.1	delta1-pyrroline-5-carboxylate synthase 1	P5CSA	16.6195	1.71088	16.4792	2.03883
AT3G03110.1	exportin 1B	XPO1B	16.2472	1.46555	19.3516	4.55875
AT3G22980.3	Ribosomal protein S5/Elongation factor G/III/V family protein		16.1098	1.53284	19.2669	4.38523
AT4G31850.1	proton gradient regulation 3	PGR3	15.8656	1.70076	20.9522	3.59628
AT3G02910.1	AIG2-like (avirulence induced gene) family protein		15.8391	1.36531	17.6548	1.54586
AT3G07690.1	6-phosphogluconate dehydrogenase family protein		15.8373	2.03588	3.01063	3.61336
AT4G36080.1	phosphotransferases/inositol or phosphatidylinositol kinase		15.8245	1.42078	18.1954	3.85292
AT3G60340.2	alpha/beta-Hydrolases superfamily protein	F27H5_130	15.761	2.05008	1.55724	2.36293
AT1G08130.1	DNA ligase 1	LIG1	15.6709	1.43756	16.5923	1.55912
AT3G63250.3	homocysteine methyltransferase 2	HMT-2	15.3647	1.7134	19.5097	4.13703
AT4G02940.1	oxidoreductase%2C 2OG-Fe(II) oxygenase family protein	ALKBH10B	15.257	1.38542	18.0047	1.66963
AT5G12980.1	Cell differentiation%2C Rcd1-like protein	PIM1	14.0666	1.38563	18.8939	3.11654
AT3G14310.1	pectin methylesterase 3	PME3	8.71273	1.67927	9.66155	2.52114
AT4G08320.2	Tetratricopeptide repeat (TPR)-like superfamily protein	TPR8	5.05912	2.61276	2.14174	1.94322
AT1G27595.1	symplekin	TANG1	4.89497	1.78039	18.1505	3.51904
AT5G06680.1	spindle pole body component 98	GCP3	4.62393	2.46169	7.31457	1.88281
AT1G22730.1	MA3 domain-containing protein	MRF2	4.44824	2.25068	18.0015	4.06262
AT3G14067.1	Subtilase family protein	SBT1.4	4.12182	3.87547	4.30835	2.52456
AT3G10160.1	DHFS-FPGS homolog C	FPGS2	3.73552	1.81726	2.58409	3.92924
AT1G02150.1	Tetratricopeptide repeat (TPR)-like superfamily protein		3.57288	2.23049	0.746706	1.97359
AT5G05970.2	Transducin/WD40 repeat-like superfamily protein	NEDD1	3.3889	2.38084	22.0433	2.52106
AT3G04910.1	with no lysine (K) kinase 1	WNK1	3.37457	2.12186	17.8141	1.61945
AT1G72340.2	NagB/RpiA/CoA transferase-like superfamily protein		3.21003	1.9934	1.80313	2.80716
AT5G17410.2	Spc97 / Spc98 family of spindle pole body (SBP) component		3.13163	2.19537	8.24764	2.44425
AT3G18110.1	Pentatricopeptide repeat (PPR) superfamily protein	EMB1270	3.10808	1.44973	18.5246	2.21988
AT2G47840.1	Uncharacterized conserved protein ycf60	TIC20-II	2.97967	1.74512	3.3547	1.47174
AT5G18400.2	Cytokine-induced anti-apoptosis inhibitor 1%2C Fe-S biogenesis		2.8366	2.97813	1.08411	2.02886
AT1G63880.1	Disease resistance protein (TIR-NBS-LRR class) family	RLM1B	2.69661	1.60097	19.3963	3.97485
AT5G67360.1	Subtilase family protein	SBT1.7	2.69414	2.10933	2.96143	2.80869
AT1G12920.1	eukaryotic release factor 1-2	ERF1-2	2.57522	1.62008	0.627479	1.85393
AT3G57660.1	nuclear RNA polymerase A1	NRPA1	2.53743	1.78281	22.2558	4.66068
AT3G06670.2	binding protein		2.52269	1.46025	17.3396	3.92249
AT5G56290.1	peroxin 5	PEX5	2.50344	2.34817	1.14731	1.69633
AT5G06120.1	ARM repeat superfamily protein		2.49686	1.3139	2.23827	2.19366
AT1G30680.1	toprim domain-containing protein		2.42137	2.28013	2.2529	2.19587
AT3G57180.1	P-loop containing nucleoside triphosphate hydrolases superfamily protein		2.37533	2.0116	1.31457	1.38998
AT5G61020.1	evolutionarily conserved C-terminal region 3	ECT3	2.29352	2.20783	1.99114	1.94142
AT1G71410.2	ARM repeat superfamily protein	F26A9.21	2.27348	1.53385	1.89485	1.86106
AT3G12110.1	actin-11	ACT11	2.2344	1.86229	1.62783	3.532
AT1G75660.1	5'-3' exoribonuclease 3	XRN3	2.23439	3.53009	21.5984	1.95572
AT3G12080.1	GTP-binding family protein	emb2738	2.23031	1.48641	2.85343	4.30513
AT3G53760.1	GAMMA-TUBULIN COMPLEX PROTEIN 4	GCP4	2.22817	2.11676	25.7833	1.90312
AT3G49140.1	Pentatricopeptide repeat (PPR) superfamily protein		2.21516	2.00468	3.81774	2.54523
AT5G50320.1	HISTONE ACETYLTRANSFERASE OF THE GNAT FAMILY 3	HAG3	2.11848	2.70912	2.84238	1.83991
AT2G17930.1	Phosphatidylinositol 3- and 4-kinase family protein with FAT domain-containing protein		2.07916	1.66909	21.9391	5.73899
AT1G75780.1	tubulin beta-1 chain	TUBB1	2.07498	2.22522	3.22183	3.07362
AT3G20440.2	Alpha amylase family protein	SBE3	2.06351	1.69866	22.5036	2.00034
AT2G22400.1	S-adenosyl-L-methionine-dependent methyltransferases superfamily protein		2.03185	1.80204	17.3119	1.4594
AT2G15860.1	BAT2 domain protein		2.01459	2.34906	2.74684	2.62684
AT5G18410.1	transcription activator		1.99919	1.46214	21.4394	1.83799
AT3G14790.2	rhamnose biosynthesis 3	RHM3	1.96634	2.15032	2.534	2.40857
AT5G13680.1	IKI3 family protein	ELP1	1.9613	2.06476	3.57128	2.10343
AT3G61690.3	nucleotidyltransferase		1.95921	2.9186	21.2638	2.26363
AT1G18590.1	sulfotransferase 17	SOT17	1.95532	1.64486	1.73073	2.26354
AT1G77760.1	nitrate reductase 1	NIA1	1.86557	1.57302	4.58607	2.76508
AT4G29510.1	arginine methyltransferase 11	PRMT11	1.85253	2.05354	19.7636	2.82922
AT5G23860.1	tubulin beta 8	TUBB8	1.80927	2.29362	1.40398	2.24306
AT5G44340.1	tubulin beta chain 4	TUBB4	1.79961	2.55435	1.8855	3.26414
AT3G10050.1	L-O-methylthreonine resistant 1	OMR1	1.77235	2.42607	2.07484	2.64703
AT2G41475.1	Embryo-specific protein 3%2C (ATS3)	ATS3A	1.73069	2.95683	1.34545	1.675
AT5G42220.1	Ubiquitin-like superfamily protein		1.71372	2.91707	1.83097	4.26272
AT1G60850.4	DNA-directed RNA polymerase family protein	AAC42	1.65714	2.88173	19.8866	3.00473
AT2G37990.1	ribosome biogenesis regulatory protein (RRS1) family protein		1.63134	2.90556	23.1041	4.48908
AT5G62700.1	tubulin beta chain 3	TUBB3	1.62095	1.87987	1.54677	3.50669
AT5G13650.2	elongation factor family protein	SVR3	1.6169	3.5049	2.51887	2.33527
AT3G43610.2	Spc97 / Spc98 family of spindle pole body (SBP) component		1.59847	2.46962	25.6359	2.14451
AT2G29550.1	tubulin beta-7 chain	TUBB7	1.57853	1.85291	3.26035	3.68799
AT3G14240.1	Subtilase family protein	SBT1.5	1.57509	2.93669	25.6032	4.57031
AT4G38600.3	HECT ubiquitin protein ligase family protein KAK	UPL3	1.5726	1.99531	1.03534	1.76197
AT5G66280.1	GDP-D-mannose 4%2C6-dehydratase 1	GMD1	1.57176	2.08816	1.51626	2.36675
AT2G18940.1	Tetratricopeptide repeat (TPR)-like superfamily protein		1.55135	1.6871	2.77667	3.84942
AT1G18450.1	actin-related protein 4	ARP4	1.55051	1.51551	4.67237	2.86264
AT5G18580.1	tonneau 2 (TON2)	TON2	1.54623	1.56427	17.9699	3.50682
AT4G21100.1	damaged DNA binding protein 1B	DDB1B	1.52685	2.07643	3.29226	1.69033
AT4G35780.1	ACT-like protein tyrosine kinase family protein	STY17	1.52449	1.8432	19.9599	4.52112
AT1G09900.1	Pentatricopeptide repeat (PPR-like) superfamily protein		1.48545	1.54386	2.15572	1.94636
AT3G24430.1	ATP binding protein	HCF101	1.47091	1.58518	3.73083	5.42888
AT2G42520.1	P-loop containing nucleoside triphosphate hydrolases superfamily protein	RH37	1.47082	1.68066	2.05816	1.50283
AT5G60790.1	ABC transporter family protein	ABCF1	1.45492	2.08998	1.19302	2.34423
AT3G50110.1	PTEN 3	PTEN2B	1.4516	2.20429	1.67185	3.18787
AT5G12250.1	beta-6 tubulin	TUBB6	1.44775	1.87556	1.43945	1.83742
AT1G32790.2	CTC-interacting domain 11	CID11	1.43419	1.381	1.27193	1.54925
AT5G43780.1	Pseudouridine synthase/archaeosine transglycosylase-like family protein	APS4	1.38132	1.38409	1.38951	1.69774
AT5G23110.1	Zinc finger%2C C3HC4 type (RING finger) family protein	MYJ24.15	1.38037	1.62215	2.59646	2.57185
AT4G03430.1	pre-mRNA splicing factor-like protein	STA1	1.37644	2.59152	1.12854	1.89771
AT3G13460.1	evolutionarily conserved C-terminal region 2	ECT2	1.36812	1.94595	1.60322	1.46884
AT5G15490.1	UDP-glucose 6-dehydrogenase family protein	UGD3	1.36806	1.52071	0.645427	1.67654
AT4G02930.1	GTP binding Elongation factor Tu family protein	TUFA	1.36658	1.76828	1.57083	3.09082
AT1G17100.1	SOUL heme-binding family protein	AtHBP1	1.3662	3.23878	0.997688	1.60387
AT3G02530.1	TCP-1/cpn60 chaperonin family protein	CCT6A	1.36164	2.01351	1.31315	1.36384
AT1G20010.1	tubulin beta-5 chain	TUBB5	1.35874	1.96757	1.39039	1.87129
AT1G73110.1	P-loop containing nucleoside triphosphate hydrolases superfamily protein		1.35382	1.61351	2.16034	4.65523
AT3G59770.1	sacI homology domain-containing protein / WW domain-containing protein	SAC9	1.34593	2.03717	1.29422	2.67896
AT2G03820.1	nonsense-mediated mRNA decay NMD3 family protein	NMD3	1.33186	2.92224	1.84631	3.67756
AT3G19760.1	eukaryotic initiation factor 4A-III	EIF4A3	1.32609	1.89456	1.98134	2.96414
AT5G13210.1	Uncharacterized conserved protein		1.31857	1.47748	17.2567	1.34133
AT3G02260.4	auxin transport protein (BIG)	BIG	1.3127	1.68306	2.41363	1.99987
AT2G39730.1	rubisco activase	RCA	1.28395	1.47397	1.28893	2.0655
AT5G47010.1	RNA helicase	UPF1	1.28256	1.57494	2.70924	3.11349
AT4G30720.1	FAD/NAD(P)-binding oxidoreductase family protein	PDE327	1.27571	1.92229	1.50289	2.87887
AT1G70320.1	ubiquitin-protein ligase 2	UPL2	1.27449	1.63345	1.23415	1.30924
AT2G02740.1	ssDNA-binding transcriptional regulator	WHY3	1.25858	3.0111	5.22408	2.13715
AT2G03760.1	sulfotransferase 12	SOT12	1.25717	1.60784	1.34244	2.86943
AT1G50370.1	Calcineurin-like metallo-phosphoesterase superfamily protein	FYPP1	1.25313	2.12415	19.6803	2.88034
AT3G45190.1	SIT4 phosphatase-associated family protein		1.24984	1.52239	1.50966	3.89261
AT2G28450.1	zinc finger (CCCH-type) family protein		1.24912	2.98196	1.94773	2.21173
AT3G18130.1	receptor for activated C kinase 1C	RACK1C	1.2455	1.34473	2.71122	1.53677
AT5G13450.1	delta subunit of Mt ATP synthase		1.23829	1.54636	0.677116	1.66016
AT1G01510.1	NAD(P)-binding Rossmann-fold superfamily protein	AN	1.23012	2.33677	1.69948	1.31629
AT3G60740.1	ARM repeat superfamily protein	TFCD	1.22581	1.48883	3.06132	7.60335
AT1G72730.1	DEA(D/H)-box RNA helicase family protein	TIF4A-3	1.22441	1.92157	0.966378	1.86632
AT4G35260.1	isocitrate dehydrogenase 1	IDH1	1.22435	1.51097	1.392	2.90326
AT5G17990.1	tryptophan biosynthesis 1	PAT1	1.22354	2.07945	1.36434	2.60765
AT3G53900.2	uracil phosphoribosyltransferase	UPP	1.22071	2.44249	0.894346	1.35911
AT1G66800.1	NAD(P)-binding Rossmann-fold superfamily protein		1.214	1.30132	19.9922	2.53316
AT4G34980.1	subtilisin-like serine protease 2	SBT1.6	1.20814	1.88212	3.20346	3.17854
AT2G27680.1	NAD(P)-linked oxidoreductase superfamily protein		1.19557	1.82276	1.40522	2.8374
AT1G67120.2	midasin-like protein	MDN1	1.18877	2.76545	6.90433	2.53357
AT4G04670.1	Met-10+ like family protein / kelch repeat-containing protein		1.17127	1.41497	21.1561	3.07673
AT5G13850.1	nascent polypeptide-associated complex subunit alpha-like protein 3		1.16684	1.53729	19.7914	1.97152
AT1G14410.1	ssDNA-binding transcriptional regulator	WHY1	1.16542	2.03774	5.08797	2.14678
AT3G58560.1	DNAse I-like superfamily protein	CCR4-1	1.15649	1.75442	1.64168	2.33059
AT5G45510.1	Leucine-rich repeat (LRR) family protein		1.15095	2.13346	3.47799	6.51103
AT2G05830.1	NagB/RpiA/CoA transferase-like superfamily protein		1.12344	2.03691	2.45423	1.78986
AT2G14750.1	APS kinase	APK1	1.12096	2.08745	19.1482	#REF!
AT5G58490.1	NAD(P)-binding Rossmann-fold superfamily protein	MQJ2.6	1.11858	1.72312	3.53855	3.6968
AT2G37620.2	actin 1	ACT1	1.11619	1.72813	1.30895	3.45808
AT5G13280.1	aspartate kinase 1	AK1	1.10773	1.3557	2.22246	3.69212
AT3G05500.1	Rubber elongation factor protein	REF	1.10537	4.40164	0.760599	2.04215
AT1G79530.1	glyceraldehyde-3-phosphate dehydrogenase of plastid 1	GAPCP1	1.09956	1.32383	1.29066	1.77596
AT3G11830.1	TCP-1/cpn60 chaperonin family protein	CCT7	1.08981	2.08268	1.27523	1.4657
AT1G75990.1	PAM domain (PCI/PINT associated module) protein	RPN3B	1.08365	1.50052	0.911325	1.40076
AT1G27530.1	ubiquitin-fold modifier-conjugating enzyme		1.08237	2.13669	0.732947	1.74972
AT3G20800.1	Cell differentiation%2C Rcd1-like protein		1.06529	1.31409	1.7187	2.94606
AT3G24530.1	AAA-type ATPase family protein / ankyrin repeat family protein		1.06366	1.71367	1.75343	3.604
AT5G18420.2	CCR4-NOT transcription complex subunit		1.06357	1.38693	0.896317	1.91076
AT2G26990.1	proteasome family protein	CSN2	1.03602	2.00908	2.35562	2.64963
AT1G02080.3	transcription regulator		1.02976	1.6315	0.662637	1.66218
AT1G78570.1	rhamnose biosynthesis 1	RHM1	1.02574	1.98731	1.51752	2.22995
AT1G11650.2	RNA-binding (RRM/RBD/RNP motifs) family protein	RBP45B	1.02189	1.88289	0.80734	2.96532
AT1G14710.1	hydroxyproline-rich glycoprotein family protein		1.01461	1.5756	3.88849	4.45408
AT4G20890.1	tubulin beta-9 chain	TUBB9	1.01316	1.6256	0.86898	1.32308
AT1G29940.1	nuclear RNA polymerase A2	NRPA2	1.00303	1.46724	21.9051	3.90014
AT5G67220.1	FMN-linked oxidoreductases superfamily protein		0.976688	1.44306	1.54668	2.37181
AT5G58290.1	regulatory particle triple-A ATPase 3	RPT3	0.97487	1.37124	1.2204	1.58919
AT1G56050.1	GTP-binding protein-like protein		0.970612	2.04027	2.27641	2.37441
AT1G37130.1	nitrate reductase 2	NIA2	0.96975	1.41241	1.7743	1.77558
AT4G27440.1	protochlorophyllide oxidoreductase B	PORB	0.956942	1.72558	0.965178	2.08157
AT2G20580.1	26S proteasome regulatory subunit S2 1A	RPN1A	0.950667	1.6569	1.20796	1.76787
AT3G13160.1	Tetratricopeptide repeat (TPR)-like superfamily protein		0.949212	1.67718	2.22987	4.81368
AT5G13110.1	glucose-6-phosphate dehydrogenase 2	G6PD2	0.947637	1.93446	1.27766	3.0585
AT5G14250.1	Proteasome component (PCI) domain protein	CSN3	0.940301	1.96978	1.51709	2.10223
AT5G67630.1	P-loop containing nucleoside triphosphate hydrolases superfamily protein		0.933313	1.76246	1.9431	1.60009
AT3G11220.1	Paxneb protein-like protein	ELP4	0.925531	1.50142	18.779	1.55984
AT5G51400.1	PLAC8 family protein	MFG13.11	0.923333	1.55715	0.896881	2.42503
AT3G49490.1	hypothetical protein	T9C5.90	0.915979	2.19177	22.9709	3.83933
AT1G50920.1	Nucleolar GTP-binding protein		0.906474	1.44036	19.1859	1.80785
AT5G28840.2	GDP-D-mannose 3'%2C5'-epimerase		0.892015	1.58475	1.18858	3.5941
AT5G14060.1	Aspartate kinase family protein	AK2	0.888107	1.70092	1.8654	2.6457
AT1G02090.1	Proteasome component (PCI) domain protein	CSN7	0.873091	1.72497	1.3345	2.77395
AT1G33230.1	TMPIT-like protein		0.871407	2.28526	1.46064	3.83941
AT1G09020.1	sucrose nonfermenting-like protein	SNF4	0.868273	2.36646	2.03319	1.41861
AT5G51400.1	PLAC8 family protein	MFG13.11	0.923333	1.55715	0.896881	2.42503
AT5G04740.1	ACT domain-containing protein	ACR12	0.861078	1.53489	2.7428	4.10122
AT3G51430.1	Calcium-dependent phosphotriesterase superfamily protein	SSL5	0.856934	1.44201	2.32099	5.39942
AT2G25110.1	stromal cell-derived factor 2-like protein precursor	SDF2	0.847295	1.59727	2.38009	3.55461
AT4G29040.1	regulatory particle AAA-ATPase 2A	RPT2A	0.828657	1.32007	7.97502	2.55152
AT1G31230.1	aspartate kinase-homoserine dehydrogenase i	AKHSDH1	0.82536	1.32057	1.08778	1.73982
AT3G18000.1	S-adenosyl-L-methionine-dependent methyltransferases superfamily protein	NMT1	0.816522	2.33774	0.753825	1.78802
AT4G02570.3	cullin 1	CUL1	0.801403	1.45266	0.678597	2.0311
AT2G16950.1	transportin 1		0.794365	1.43098	1.06692	2.0343
AT5G20890.1	TCP-1/cpn60 chaperonin family protein	CCT2	0.759981	1.36034	0.793501	1.41525
AT4G33050.5	calmodulin-binding family protein	EDA39	0.758023	1.42713	19.0395	4.36261
AT5G35790.1	glucose-6-phosphate dehydrogenase 1	G6PD1	0.744405	1.58944	4.19166	3.52813
AT3G06580.1	Mevalonate/galactokinase family protein	GAL1	0.739294	1.4492	0.905312	1.75324
AT2G22250.2	aspartate aminotransferase	PAT	0.731928	2.18058	1.42741	2.42467
AT1G07810.1	ER-type Ca2+-ATPase 1	ECA1	0.727834	1.53176	0.848353	2.89559
AT1G07320.1	ribosomal protein L4	RPL4	0.711652	1.44363	1.55256	1.44798
AT1G63000.1	nucleotide-rhamnose synthase/epimerase-reductase	NRS/ER	0.707366	1.56949	0.823463	2.60066
AT3G20050.1	T-complex protein 1 alpha subunit	CCT1	0.706728	1.81178	0.81088	1.69904
AT1G33410.2	SUPPRESSOR OF AUXIN RESISTANCE1		0.65589	1.7558	3.67222	2.12783
AT4G32750.1	transmembrane protein		0.635277	1.90238	1.38331	3.79003
AT3G57990.1	hypothetical protein	T10K17.200	0.628975	1.42256	0.707339	1.35003
AT5G19400.3	Telomerase activating protein Est1	SMG7	0.586535	2.47254	2.68971	2.84037
